# Predicting the Structural Impact of Human Alternative Splicing

**DOI:** 10.1101/2023.12.21.572928

**Authors:** Yuxuan Song, Chengxin Zhang, Gilbert S. Omenn, Matthew J. O’Meara, Joshua D. Welch

**Affiliations:** Department of Computational Medicine and Bioinformatics, University of Michigan, Ann Arbor, MI, USA; Department of Medicinal Chemistry, University of Michigan, Ann Arbor, MI, USA; Department of Computer Science and Engineering, University of Michigan, Ann Arbor, MI, USA

**Keywords:** Protein Structure, Alternative Splicing, AlphaFold2, Isoform function, Single-Cell RNA-seq

## Abstract

Protein structure prediction with neural networks is a powerful new method for linking protein sequence, structure, and function, but structures have generally been predicted for only a single isoform of each gene, neglecting splice variants. To investigate the structural implications of alternative splicing, we used AlphaFold2 to predict the structures of more than 11,000 human isoforms. We employed multiple metrics to identify splicing-induced structural alterations, including template matching score, secondary structure composition, surface charge distribution, radius of gyration, accessibility of post-translational modification sites, and structure-based function prediction. We identified examples of how alternative splicing induced clear changes in each of these properties. Structural similarity between isoforms largely correlated with degree of sequence identity, but we identified a subset of isoforms with low structural similarity despite high sequence similarity. Exon skipping and alternative last exons tended to increase the surface charge and radius of gyration. Splicing also buried or exposed numerous post-translational modification sites, most notably among the isoforms of *BAX*. Functional prediction nominated numerous functional differences among isoforms of the same gene, with loss of function compared to the reference predominating. Finally, we used single-cell RNA-seq data from the Tabula Sapiens to determine the cell types in which each structure is expressed. Our work represents an important resource for studying the structure and function of splice isoforms across the cell types of the human body.
