## Supplementary material for "Predicting the Structural Impact of Human Alternative Splicing": Table S1

### Sheet: Sheet1
Gene	Class	Uniprot Accession	PDB ID	PDB chain	TM score (Experimental vs. AlphaFold2)	RMSD (Experimental vs. AlphaFold2)	Technologies	Resolution
UAP1	Reference	Q16222-1	1jvd	A	0.94158	1.19	X-RAY	2.40 Å
UAP1	Isoform	Q16222-2	1jv3	A	0.958495	1.96	X-RAY	2.20 Å
ACP1	Reference	P24666-1	5kql	A	0.97245	0.92	X-RAY	1.45 Å
ACP1	Isoform	P24666-2	1xww	A	0.958495	1.96	X-RAY	1.63 Å
KHK	Reference	P50053-1	6ul7	A	0.98944	0.68	X-RAY	2.30 Å
KHK	Isoform	P50053-2	2hw1	A	0.96361	1.38	X-RAY	2.10 Å
ADK	Reference	P55263-1	4o1l	A	0.85675	2.62	X-RAY	2.50 Å
ADK	Isoform	P55263-2	2i6b	A	0.874355	2.83	X-RAY	2.30 Å
MAPK8	Reference	P45983-1	7ksk	A	0.85675	2.53	X-RAY	1.84 Å
MAPK8	Isoform	P45983-3	2xs0	A	0.919295	1.43	X-RAY	2.60 Å
PKM	Reference	P14618-1	6gg3	A	0.93878	2.14	X-RAY	3.72 Å
PKM	Isoform	P14618-2	3srf	A	0.966235	1.42	X-RAY	2.85 Å
PRKACA	Reference	P17612-1	5j5x	A	0.97242	0.76	X-RAY	2.60 Å
PRKACA	Isoform	P17612-2	4ae9	A	0.939425	1.21	X-RAY	2.30 Å
VSP29	Reference	Q9UBQ0-1	6xs9	A	0.98198	0.57	X-RAY	2.69 Å
VSP29	Isoform	Q9UBQ0-2	5gtu	A	0.98405	0.97	X-RAY	1.50 Å
PGM1	Reference	P36871-1	5epc	A	0.946725	2	X-RAY	1.85 Å
PGM1	Isoform	P36871-2	6snq	A	0.94605	4.54	X-RAY	2.70 Å
