## Supplementary material for "Predicting the Structural Impact of Human Alternative Splicing": Table S3

### Sheet: ALL
	Unchanged	Spliced out	Spliced in	Buried to exposed	Exposed to buried	Sum (each PTM type)
Phosphorylation	69785	22053	957	1592	719	95106
Acetylation	8426	1968	49	11	0	10454
Methylation	4475	1795	58	19	3	6350
O-GalNAc	503	210	0	5	3	721
O-GlcNAc	140	102	0	0	0	242
Sumoylation	839	718	7	0	0	1564
Ubiquitination	33120	9262	163	53	23	42621
Sum (each class)	117288	36108	1234	1680	748	157058

### Sheet: High and confident
	Unchanged	Spliced out	Spliced in	Buried to exposed	Exposed to buried	Sum (each PTM type)
Phosphorylation	36851	10373	489	1277	558	49548
Acetylation	5876	1245	38	10	0	7169
Methylation	2149	847	26	19	3	3044
O-GalNAc	181	68	0	3	3	255
O-GlcNAc	41	19	0	0	0	60
Sumoylation	349	277	5	0	0	631
Ubiquitination	23124	5817	105	49	23	29118
Sum (each class)	68571	18646	663	1358	587	89825
