## Supplementary material for "Predicting the Structural Impact of Human Alternative Splicing": Table S7

### Sheet: Sheet1
Alternative splicing type	Average sequence length changed
Exon skipping (ES)	51.99
Alternative donor site (ADS)	17.96
Alternative acceptor site (AAS)	21.07
Mutually exclusive exon (MXE)	12.36
Intron retention (IR)	43.92
Alternative first exon (AFE)	81.23
Alternative last exon (ALE)	85.62
Mutually exclusive exon-Alternative first exon (MXE-AFE)	48.11
Mutually exclusive exon-Alternative last exon (MXE-ALE)	82.62
